# Identification and characterization of a proliferative cell population in estrogen receptor-positive metastatic breast cancer through spatial and single-cell transcriptomics

**DOI:** 10.1101/2023.01.31.526403

**Authors:** Ryohei Yoshitake, Hitomi Mori, Desiree Ha, Xiwei Wu, Jinhui Wang, Xiaoqiang Wang, Kohei Saeki, Gregory Chang, Hyun Jeong Shim, Yin Chan, Shiuan Chen

## Abstract

**Background:** Intratumor heterogeneity is a hallmark of most solid tumors, including breast cancers. We applied spatial transcriptomics and single-cell RNA-sequencing technologies to profile spatially resolved cell populations within estrogen receptor-positive (ER^+^) metastatic breast cancers and elucidate their importance in estrogen-dependent tumor growth.

**Methods:** Spatial transcriptomics and single-cell RNA-sequencing were performed on two patient-derived xenografts (PDXs) of “ER-high” metastatic breast cancers with opposite estrogen-mediated growth responses: estrogen-suppressed GS3 (80–100% ER) and estrogen-stimulated SC31 (30–75% ER) models. The analyses included samples treated with and without 17β-estradiol. The findings were validated via scRNA-seq analyses on “ER-low” estrogen-accelerating PDX, GS1 (5% ER). The results from our spatial and single-cell analyses were further supported by the analysis of a publicly available single cell dataset and a protein-based dual immunohistochemical (IHC) evaluation using three important clinical markers [i.e., ER, progesterone receptor (PR), and Ki67]. The translational implication of these results was assessed by clinical outcome analyses on public breast cancer cohorts.

**Results:** Our novel space-gene-function study revealed a “proliferative” cell population in addition to three major spatially distinct compartments within ER^+^ metastatic breast cancers. These compartments showed functional diversity (i.e., estrogen-responsive, proliferative, hypoxia-induced, and inflammation-related). The “proliferative (*MKI67*^+^)” population, not “estrogen-responsive” compartment, was crucial for estrogen-dependent tumor growth, leading to the acquisition of luminal B features. The cells with induction of typical estrogen-responsive genes such as *PGR* were not directly linked to estrogen-dependent proliferation. Additionally, the dual IHC analyses demonstrated the distinct contribution of the Ki67^+^ proliferative cells toward estrogen-mediated growth and their response to palbociclib, a CDK4/6 inhibitor. The gene signatures developed from the proliferative, hypoxia-induced, and inflammation-related compartments were significantly correlated with worse clinical outcomes, while patients with the high estrogen-responsive scores showed better prognosis, confirming that the estrogen-responsive compartment would not be directly associated with estrogen-dependent tumor progression.

**Conclusions:** For the first time, our study elucidated a “proliferative” cell population distinctly distributed in ER^+^ metastatic breast cancers. They contribute differently toward progression of these cancers, and the gene signature in the “proliferative” compartment is an important determinant of luminal cancer subtypes.
