## Supplementary Table S1-3 for "Identification and characterization of a proliferative cell population in estrogen receptor-positive metastatic breast cancer through spatial and single-cell transcriptomics"

### Sheet: Table S1
Table S1. Characteristics of the ER+ breast cancer PDX models.
Name	Original tumor						Growth reponse to estrogen
	Site	Stage	Grade	ER	PR	HER2
GS1	Breast	2	3	+	-	-	Accelerating
GS2	Breast	3	3	+	-	-	Accelerating
GS3	Brain	4	N/A	+	+	-	Suppressive
GS4	Brain	4	N/A	+	-	+	Dependent
SC1	Breast	2	2	+	-	+	Accelerating
SC31	Chest wall	4	3	+	+	+	Dependent
N/A; not applicable.

### Sheet: Table S2
Table S2. Gene list included in the gene signatures from ST compartments for clinical analysis.
ST_0	ST_2	ST_5	ST_7
PIP	TOP2A	NDRG1	ISG15
MUCL1	HMGB2	CASP14	IFIT1
IGFBP5	CCNB1	VEGFA	MX1
SERPINA3	CDK1	ZNF350-AS1	IFI6
SGK3	UBE2C	HK2	IFI27
RERG	MT2A	BNIP3	IFITM3
MIR205HG	H2AFZ	EGLN3	OAS1
TIMP3	BIRC5	LDHA	STAT1
TXNIP	PTTG1	ADM	HLA-B
NAT1	STMN1	SCGB2A1	B2M
MSMB	UBE2T	ALDOA	IFIT3
CD24	SMC4	GAPDH	OAS2
AC093323.1	TYMS	DDIT4	LGALS3BP
SLC39A6	KPNA2	ANKRD37	PARP14
SLC7A2	PVALB	CACNA1B	PLAAT4
HMGCS2	PCNA	TTYH3	RSAD2
SELENOP	CKS2	P4HA1	PARP9
TAT	PBK	PGK1	BST2
HIST1H1C	RACGAP1	ILVBL	OASL
SPINK8	FOXM1	HILPDA	OAS3

### Sheet: Table S3
Table S3. Immediate-early gene list used for the regression on scRNA-seq datasets.
BTG2
ATF3
ZFP36
JUNB
IER2
FOSB
JUN
NR4A1
KLF6
RHOB
